# A toolkit for transposon libraries and functional genomics in intestinal Bacteroidales

**DOI:** 10.1101/2025.10.10.681549

**Authors:** Carlos Geert Pieter Voogdt, Indra Roux, Katharina Müller, Nicolai Karcher, Afonso Martins Bravo, Lajos Kalmar, Vallo Varik, Jacob Bobonis, Georg Zeller, Michael Zimmermann, Kiran Raosaheb Patil, Athanasios Typas

## Abstract

Members of the order Bacteroidales include some of the most prevalent and abundant bacterial species in the healthy human gut microbiota. Yet, most of the functions encoded in their genomes remain poorly characterized, limiting our understanding of the different roles they play in the human gut microbiome. Towards addressing this gap, we developed tools and methods for genome-wide transposon mutagenesis in Bacteroidales, including broad-range transposon vectors with several antibiotic selection markers, a dual conjugation-cloning donor strain, and protocols for convenient library generation in liquid media. We then created saturated, barcoded, insertion mutant libraries in the type strains of three key representatives of the main genera within Bacteroidales: *Bacteroides uniformis* (ATCC 8492), *Phocaeicola vulgatus* (ATCC 8482) and *Parabacteroides merdae* (ATCC 43184). Based on the dense transposon insertion profiles and a workflow for comparing essentialomes across species, we identified 275 core essential genes shared across the three species, and 163 species-specific essential genes, some of which could be explained by functional redundancy and alternative metabolic pathways. We further identified essential non-protein coding elements and essential protein domains with known and unknown functions. Finally, using insertion directionality bias, we could map potential toxic modalities in the three genomes, including toxin-antitoxin pairs, mobile elements encoding toxic products and enzymes leading to toxic metabolic intermediates. Overall, the tools, workflows and genome-wide resources reported here expand the experimental repertoire for characterizing genes in key bacteria of the human gut microbiome, and pave the way for the establishment of similar genetic toolkits for other gut bacteria.
