## Supplementary Table 2 for "A toolkit for transposon libraries and functional genomics in intestinal Bacteroidales"

### Sheet: BLAST_corrected_eggNOG_IDs
#Supplementary table 2: reciprocal best hit BLAST results for finding orthologs
#pident = percentage amino acid identity
#qcov = coverage of query protein in the alignment
#scov = coverage of subject protein in the alignment
#evalue = Expect value
#harmonized_query (or subject)_eggNOG = reassignment of query or subject gene eggNOG code based on reciprocal best hit BLASTP analysis as described in materials and methods
query_gene	subject_gene	pident	qcov	scov	E-value	bitscore	query_eggNOG_bacteroidia	subject_eggNOG_bacteroidia	harmonized_query_eggNOG	harmonized_subject_eggNOG
BU_ATCC8492_00159	PM_ATCC43184_03317	39.259	0.888158	0.828221	1.42e-29	102	2FRE9	2FUX1	2FRE9	2FRE9
BU_ATCC8492_00159	PV_ATCC8482_00492	60.131	1.00658	1.00658	3.38e-63	188	2FRE9	2FRE9	2FRE9	2FRE9
BU_ATCC8492_00220	PV_ATCC8482_03752	44.737	1	1.02703	1.81e-48	153	2FP4R	2FP4R	2FP4R	2FP4R
BU_ATCC8492_00277	PV_ATCC8482_01322	66.759	0.991758	0.991758	0	508	2FMZ2	2FMZ2	2FMZ2	2FMZ2
BU_ATCC8492_00354	PM_ATCC43184_02380	46.953	0.973822	0.998211	0	527	2FNPJ	2G3HG	2FNPJ	2FNPJ
BU_ATCC8492_00354	PV_ATCC8482_00444	67.391	0.963351	0.994595	0	762	2FNPJ	2FNPJ	2FNPJ	2FNPJ
BU_ATCC8492_00484	PM_ATCC43184_03613	44.91	0.994048	1.01212	1.75e-38	126	2G3DE	2FQ15	2FQ15	2FQ15
BU_ATCC8492_00484	PV_ATCC8482_00902	56.129	0.922619	0.928144	5.5e-50	155	2G3DE	2FQ15	2FQ15	2FQ15
BU_ATCC8492_00623	PV_ATCC8482_01458	69.128	0.943038	0.967532	6.09e-79	228	2FQMY	2FQMY	2FQMY	2FQMY
BU_ATCC8492_00680	PV_ATCC8482_01345	33.184	0.847909	0.807971	1.24e-25	99.4	2FP40	2FP40	2FP40	2FP40
BU_ATCC8492_00779	PM_ATCC43184_02578	70.909	1	0.990991	7.73e-54	161	2G3BT	2FT27	2FT27	2FT27
BU_ATCC8492_00779	PV_ATCC8482_00906	87.273	1	0.990991	1.49e-69	201	2G3BT	2FT27	2FT27	2FT27
BU_ATCC8492_00864	PM_ATCC43184_03069	46.429	1.00299	1	4.32e-108	316	2FNM5	2FNM5	2FNM5	2FNM5
BU_ATCC8492_00864	PV_ATCC8482_01127	65.672	1	0.962644	5.08e-171	476	2FNM5	2G32X	2FNM5	2FNM5
BU_ATCC8492_00890	PM_ATCC43184_00166	38.032	1.00267	0.986877	3.16e-91	276	2FM92	2FM92	2FM92	2FM92
BU_ATCC8492_00892	PM_ATCC43184_03057	55.885	0.999102	1.03151	0	1193	2FMA3	2G090	2FMA3	2FMA3
BU_ATCC8492_00892	PV_ATCC8482_01145	68.794	1.02693	1.00882	0	1599	2FMA3	2FMA3	2FMA3	2FMA3
BU_ATCC8492_01132	PV_ATCC8482_01035	62.17	0.939394	1.00888	1.21e-157	443	2FMZ2	2FMZ2	2FMZ2	2FMZ2
BU_ATCC8492_01153	PV_ATCC8482_01103	30.455	0.883534	0.88	2.08e-29	108	2G0HX	2FPB2	2G0HX	2G0HX
BU_ATCC8492_01609	PM_ATCC43184_02526	42.324	0.930502	0.956349	7.46e-49	159	2G1AG	2FSHR	2G1AG	2G1AG
BU_ATCC8492_01609	PV_ATCC8482_01981	48.523	0.915058	1.00851	2.35e-76	229	2G1AG	2G2D0	2G1AG	2G1AG
BU_ATCC8492_01819	PV_ATCC8482_02699	72.917	1	1	3.44e-51	153	2FTCM	2FTCM	2FTCM	2FTCM
BU_ATCC8492_01849	PM_ATCC43184_00284	80	1	1	2.66e-61	179	2FTJ4	2G2BD	2FTJ4	2FTJ4
BU_ATCC8492_01849	PV_ATCC8482_03729	87.619	1	1	9.99e-66	191	2FTJ4	2FTJ4	2FTJ4	2FTJ4
BU_ATCC8492_02113	PM_ATCC43184_00197	43.75	1	1	2.93e-30	100	2FT2G	2G1IC	2FT2G	2FT2G
BU_ATCC8492_02113	PV_ATCC8482_02144	50	0.9375	0.927835	1.26e-27	94	2FT2G	2FT2G	2FT2G	2FT2G
BU_ATCC8492_02214	PM_ATCC43184_00408	76.752	0.990536	0.990536	0	513	2FMV7	2G3EY	2FMV7	2FMV7
BU_ATCC8492_02214	PV_ATCC8482_02712	83.861	0.996845	0.996845	0	566	2FMV7	2FMV7	2FMV7	2FMV7
BU_ATCC8492_02672	PV_ATCC8482_02553	90.87	1	0.974576	0	1261	2G3FX	2G3FX	2G3FX	2G3FX
BU_ATCC8492_02879	PV_ATCC8482_04026	50	0.958904	0.985915	1.68e-24	84.3	2FW1G	2FW1G	2FW1G	2FW1G
BU_ATCC8492_03035	PV_ATCC8482_03643	86.523	0.984085	0.986702	0	683	2FMJ8	2FMJ8	2FMJ8	2FMJ8
BU_ATCC8492_03037	PV_ATCC8482_03639	85.992	0.977186	1	1.32e-165	456	2FP7B	2FP7B	2FP7B	2FP7B
BU_ATCC8492_03100	PM_ATCC43184_00333	67.848	1	1	0	567	2G2VS	2FM0N	2G2VS	2G2VS
BU_ATCC8492_03100	PV_ATCC8482_03258	83.291	1	1	0	680	2G2VS	2G2VS	2G2VS	2G2VS
BU_ATCC8492_03150	PV_ATCC8482_03374	86.538	1	1.01961	2.53e-26	87.4	2FUJX	2G2M5	2FUJX	2FUJX
PV_ATCC8482_00130	PM_ATCC43184_02576	68.078	0.990323	1.00327	2.18e-153	429	2FN70	2FN70	2FN70	2FN70
PV_ATCC8482_01565	PM_ATCC43184_02132	100	1	1	0	650	2FMBE	2FMBE	2FMBE	2FMBE
