## Supplementary Table 5 for "A toolkit for transposon libraries and functional genomics in intestinal Bacteroidales"

### Sheet: Sheet1
#Supplementary table 5: Bacteroidales strains used in this study
Genus	species	strain	NCBI_TaxID	source	assembly	Note
Bacteroides	caccae	Bacteroides caccae DSM 19024, ATCC 43185, CCUG 38735, CIP 104201, JCM 9498, NCTC 13051, VPI 3452A	411901	DSM 19024	GCA_000169015.1_ASM16901v1
Bacteroides	cellulosilyticus	Bacteroides cellulosilyticus CRE21, DSM 14838, CCUG 44979, JCM 15632	537012	DSM 14838	GCA_028539415.1 _ASM2853941v1
Bacteroides	cellulosilyticus	Bacteroides cellulosilyticus NT5090	246787	EMBL isolate MB002		Study number BIAC2015-009
Bacteroides	clarus	Bacteroides clarus A 20, YIT 12056, DSM 22519, JCM 16067	762984	DSM 22519	GCA_000195615.1_ASM19561v1
Bacteroides	coprocola	Bacteroides coprocola M16, DSM 17136, JCM 12979	470145	DSM 17136	GCA_000154845.1_ASM15484v1
Bacteroides	eggerthii	Bacteroides eggerthii DSM 20697, ATCC 27754, NCTC 11155	483216	DSM 20697	GCA_000155815.1_ASM15581v1
Bacteroides	faecalis	Bacteroides faecalis KGMB02408, DSM 107828, KCTC 15687, JCM 34008	2447885	DSM 107828	GCA_003865075.1_ASM386507v1
Bacteroides	finegoldii	Bacteroides finegoldii 199, DSM 17565, JCM 13345, CCUG 53890	483215	DSM 17565	GCA_000156195.1_ASM15619v1
Bacteroides	fragilis	Bacteroides fragilis 3_1_12, HM-20	457424	HM-20 (BEI Resources)	GCA_000157015.1_ASM15701v1
Bacteroides	fragilis	Bacteroides fragilis EN-2, VPI 2553, DSM 2151, ATCC 25285, JCM 11019, NCTC 9343	272559	DSM 2151	GCA_000025985.1_ASM2598v1
Bacteroides	fragilis	Bacteroides fragilis NT5100	817	EMBL isolate MB002		Study number BIAC2015-009
Bacteroides	ovatus	Bacteroides ovatus ATCC 8483, NCTC 11153	411476	ATCC 8483	GCA_000154125.1_ASM15412v1
Bacteroides	ovatus	Bacteroides ovatus NT5089	28116	EMBL isolate MB002		Study number BIAC2015-009
Bacteroides	ovatus	Bacteroides ovatus NT5095	28116	EMBL isolate MB003		Study number BIAC2015-009
Bacteroides	ovatus	Bacteroides ovatus NT5097	28116	EMBL isolate MB005		Study number BIAC2015-009
Bacteroides	stercoris	Bacteroides stercoris CC31F, HM-1036	1073351	HM-1036 (BEI Resources)	GCA_000413395.1_Bact_ster_CC31F_V1
Bacteroides	thetaiotaomicron	Bacteroides thetaiotaomicron E50, VPI 5482, DSM 2079, ATCC 29148, NCTC 10582	226186	DSM 2079	GCA_000011065.1_ASM1106v1
Bacteroides	thetaiotaomicron	Bacteroides thetaiotaomicron NT5099	818	EMBL isolate MB002		Study number BIAC2015-009
Bacteroides	uniformis	Bacteroides uniformis CL03T00C23, HM-715	997889	HM-715 (BEI Resources)	GCA_000273785.1_Bact_unif_CL03T00C23_V1
Bacteroides	uniformis	Bacteroides uniformis CL03T12C37, HM-716	997890	HM-716 (BEI Resources)	GCA_000273275.1_Bact_unif_CL03T12C37_V1
Bacteroides	uniformis	Bacteroides uniformis VPI 0061, DSM 6597, ATCC 8492	411479	DSM 6597	GCA_000154205.1_ASM15420v1
Bacteroides	xylanisolvens	Bacteroides xylanisolvens CL03T12C04, HM-722	997892	HM-722 (BEI Resources)	GCA_000273315.1_Bact_xyla_CL03T12C04_V1
Parabacteroides	distasonis	Parabacteroides distasonis DSM 20701, ATCC 8503, CCUG 4941, JCM 5825, NCTC 11152	435591	DSM 20701	GCA_000012845.1_ASM1284v1
Parabacteroides	goldsteinii	Parabacteroides goldsteinii NT5092	328812	EMBL isolate MB001		Study number BIAC2015-009
Parabacteroides	merdae	Parabacteroides merdae VPI T4-1, DSM 19495, ATCC 43184, CCUG 38734, CIP 104202, JCM 9497	411477	DSM 19495	GCA_000154105.1_ASM15410v1
Phocaeicola	dorei	Phocaeicola dorei 175, DSM 17855, JCM 13471	483217	DSM 17855	GCA_000156075.1_ASM15607v1
Phocaeicola	massiliensis	Phocaeicola massiliensis NT5091	204516	EMBL isolate MB003		Study number BIAC2015-009
Phocaeicola	vulgatus	Phocaeicola vulgatus CL09T03C04, HM-720	997891	HM-720 (BEI Resources)	GCA_000273295.1_Bact_vulg_CL09T03C04_V1
Phocaeicola	vulgatus	Phocaeicola vulgatus DSM 1447, ATCC 8482	435590	DSM 1447	GCA_000012825.1_ASM1282v1
Phocaeicola	vulgatus	Phocaeicola vulgatus NT5093	821	EMBL isolate MB001		Study number BIAC2015-009
Phocaeicola	vulgatus	Phocaeicola vulgatus NT5096	821	EMBL isolate MB003		Study number BIAC2015-009
Phocaeicola	vulgatus	Phocaeicola vulgatus NT5098	821	EMBL isolate MB005		Study number BIAC2015-009
