## Supplementary Table 6 for "A toolkit for transposon libraries and functional genomics in intestinal Bacteroidales"

### Sheet: Sheet1
#Supplementary table 6: DNA oligos used in this study
Oligo	Purpose	Sequence 5’ to 3’	Features
Barcode N25 index ACTG	Barcoding pCV006 for B. uniformis and P. merdae	CTGCAGGGATGTCCACGAGGCGTCTCATGTAACTGN25CAGATGAGACGCAGAATTGGGAGTCTACGAAGACCG	BsmBI recognition site, index, Barcode
Barcode N25 index TGCA	Barcoding pCV006 for P. vulgatus	CTGCAGGGATGTCCACGAGGCGTCTCATGTATGCAN25CAGATGAGACGCAGAATTGGGAGTCTACGAAGACCG	BsmBI recognition site, index, Barcode
Barcode reverse primer	Make barcode double stranded	CGGTCTTCGTAGACTCCCAATTCTG
TnSeq PCR1 forward	Amplify genome-transposon junction	CAATATTAGTTTCGAACAATTTGTATCGCTATTTAATAG
TnSeq PCR1 reverse 1	Amplify genome-transposon junction	GAGTTCAGACGTGTGCTCTTCCGATCTN10ACGC	N10 Random nucleotides for genome binding
TnSeq PCR1 reverse 2	Amplify genome-transposon junction	GAGTTCAGACGTGTGCTCTTCCGATCTN10GCTCG	N10 Random nucleotides for genome binding
TnSeq PCR2 forward 1	Add Illumina adapters to amplicon	AATGATACGGCGACCACCGAGATCTACACTCTTTCCCTACACGACGCTCTTCCGATCTN4CTGCAGGGATGTCCACGAGGTGT	N4 Random nucleotides for read staggering
TnSeq PCR2 forward 2	Add Illumina adapters to amplicon	AATGATACGGCGACCACCGAGATCTACACTCTTTCCCTACACGACGCTCTTCCGATCTN5CTGCAGGGATGTCCACGAGGTGT	N5 Random nucleotides for read staggering
TnSeq PCR2 forward 3	Add Illumina adapters to amplicon	AATGATACGGCGACCACCGAGATCTACACTCTTTCCCTACACGACGCTCTTCCGATCTN6CTGCAGGGATGTCCACGAGGTGT	N6 Random nucleotides for read staggering
TnSeq PCR2 forward 4	Add Illumina adapters to amplicon	AATGATACGGCGACCACCGAGATCTACACTCTTTCCCTACACGACGCTCTTCCGATCTN7CTGCAGGGATGTCCACGAGGTGT	N7 Random nucleotides for read staggering
TnSeq PCR2 reverse	Add Illumina adapters to amplicon	CAAGCAGAAGACGGCATACGAGATX12GTGACTGGAGTTCAGACGTGTGCTC	X12 Illumina TruSeq i7 indexing barcode
